# *In vivo* dissection of a clustered-CTCF domain boundary reveals developmental principles of regulatory insulation

**DOI:** 10.1101/2021.04.14.439779

**Authors:** Chiara Anania, Rafael D. Acemel, Johanna Jedamzick, Adriano Bolondi, Giulia Cova, Norbert Brieske, Ralf Kühn, Lars Wittler, Francisca M. Real, Darío G. Lupiáñez

## Abstract

Vertebrate genomes organize into topologically associating domains (TADs), delimited by boundaries that insulate regulatory elements from non-target genes. However, how boundary function is established is not well understood. Here, we combine genome-wide analyses and transgenic mouse assays to dissect the regulatory logic of clustered-CTCF boundaries *in vivo*, interrogating their function at multiple levels: chromatin interactions, transcription and phenotypes. Individual CTCF binding sites (CBS) deletions revealed that the characteristics of specific sites can outweigh other factors like CBS number and orientation. Combined deletions demonstrated that CBS cooperate redundantly and provide boundary robustness. We show that divergent CBS signatures are not strictly required for effective insulation and that chromatin loops formed by non-convergently oriented sites could be mediated by a loop interference mechanism. Further, we observe that insulation strength constitutes a quantitative modulator of gene expression and phenotypes. Our results highlight the modular nature of boundaries and their control over developmental processes.
