## Supplementary Table 1 for "*In vivo* dissection of a clustered-CTCF domain boundary reveals developmental principles of regulatory insulation"

### Sheet: Sheet1
GUIDE NAME	GUIDE SEQUENCE
CBS_R1_gRNA	TTCCACACATAAATACTAGG
CBS_R2_gRNA_cen	CGATTACGGAAATAAGAACA
CBS_R2_gRNA_tel	AGGTCTCTGTGCATGCAGTG
CBS_F1_gRNA	AGGGAAAGTTCGCCCTCTAG
CBS_R3_gRNA	CCAGCAGCAACAGCGCCACC
CBS_F2_gRNA	AAACAGTTGGCGCCATCTAG
CBS_R4_gRNA	TGCAAAAGAGCGCCCCCGCA
INV_gRNA_cen	GAGTAACTTCCAAATCCCGA
INV_gRNA_tel	ATCGACTTAATGGCACCCCA
