## Supplementary Table 2 for "*In vivo* dissection of a clustered-CTCF domain boundary reveals developmental principles of regulatory insulation"

### Sheet: Sheet1
PRIMER NAME	PRIMER SEQUENCE	DESCRIPTION
DelBs_FW1	TCTGCCGACATAAAGAAAAAG	genotyping intraTAD deletion (WT breakboint)
DelBs_REV1	CTGAGCATTGTCTTCTCCACA
DelBs_REV2	GTCATCTACAAGTATCCCATCTACA	genotyping intraTAD deletion(in combination with DelBs_FW1)
CBS_R1_FW	TGGTTTGGAGAAAGGCAGTT	genotyping of R1 deletion
CBS_R1_REV	CTGGGCACATGGAGGTAAG
CBS_R2_FW1	GGAAGCCAGACGACCAGAG	genotyping of R2 deletion (cen breakpoint)
CBS_R2_REV1	AGCGGGAGACAATCACTT
CBS_R2_FW2	CTGGCTTCTGTGGGAACTGC	genotyping of R2 deletion (tel breakpoint)
CBS_R2_REV2	GCATAAGGCAGCGAAGAGTTG
CBS_F1_FW	AGATCCATGAGTAAGGAAGTGTCG	genotyping of F1 deletion
CBS_F1_REV	ATGCAGGGACAATTCCTAGTGC
CBS_R3_FW	AAGTCTCCCTGTAATGTGCGTT	genotyping of R3 deletion
CBS_R3_REV	TTTCTCATACTTACCCGTGCGT
CBS_F2_FW	AGGGTGAGCCACTTCACTATTA	genotyping of F2 deletion
CBS_F2_REV	CAATGGAAGAACAACACGATG
CBS_R4_FW	TTTGGTGCTTAGAGGCTGTG	genotyping of R4 deletion
CBS_R4_REV	CTTTCCAGTGCGATTTGC
INV_FW1	CCTGTTAGAGTTAGGGAGGGAG	genotyping of inverted boundary (cen breakpoint)
INV_REV1	AGTGGGTGCTCGGTTTGTTT
INV_FW2	GCGTCTGAAGCTCTACCACT	genotyping of inverted boundary (tel breakpoint)
INV_REV2	GGATGGGCACTGAGAAGTGT
qPCR_INV_cen_FW	TTGAGGAAGGTAACGGAAGTCT	genotyping of inverted boundary (cen breakpoint)
qPCR_INV_cen_REV	AAGTGGGTGCTCGGTTTGTTT
qPCR_INV_tel_FW	CTCATGCCAGTGTCATCATGC	genotyping of inverted boundary (tel breakpoint)
qPCR_INV_tel_REV	AGAAACGATGCTCCTCCGTC
qPCR_flankingsequence_FW	CACAGATGCCAACAGAGGGT	CTRL genotyping
qPCR_flankingsequence_REV	GCAGAGGACAGAGATAGGAGG
qPCR_CTRLregion_FW	AGCTAGATTACCCTGAGTCCA	CTRL genotyping
qPCR_CTRLregion_REV	TTCAAGTAGGCTCGGTCACC
qPCR_Pax3_FW	AACCCAAGCAGGTGACAACG	primers used for quantification of Pax3 mRNA by qRT-PCR
qPCR_Pax3_REV	CTCAGGATGCGGCTGATAGA
qPCR_Gapdh_FW	GGCATTGCTCTCAATGACAA	primers used for quantification of Gapdh mRNA by qRT-PCR
qPCR_Gapdh_REV	TGTGAGGGAGATGCTCAGTG
